# Manganese availability determines insulin sensitivity by enhancing Akt activity

**DOI:** 10.64898/2026.09.02.746017

**Authors:** Jennifer R. Gamarra, Sei Higuchi, Timothy L. Yuan, Yuke Xie, Cong Liu, Niroshan Shanmugarajah, Hang Yang, Meredith O. Kelly, Sarah A. Hannou, Kathrin Schilling, Ana Navas-Acien, Eunhee Choi, Anum Glasgow, Inna I. Astapova, Mark A. Herman, Rebecca A. Haeusler

**Author notes:** Corresponding Author Information, Address: 1150 St Nicholas Ave, 6^th^ floor, New York, NY 10032. DECLARATION OF INTERESTS: The authors have declared that no conflict of interest exists.

## Abstract

Insulin signaling is a critical determinant of metabolic health, and impairments in insulin action contribute to the development of type 2 diabetes. The kinase Akt is a central mediator of insulin signaling and is required for insulin’s suppression of hepatic glucose output. Although the regulation of Akt by the insulin receptor-PI3K pathway is well understood, there are instances in which signaling downstream of Akt is dissociated from proximal insulin signaling, for example in insulin resistance. Nonetheless, little is known about PI3K-independent mechanisms of Akt regulation. Here, we discovered that hepatocyte manganese concentrations are a key determinant of PI3K-independent Akt function in vivo. We further demonstrated that manganese increases Akt’s catalytic efficiency, and quantitative phosphoproteomics revealed that manganese and insulin act additively to enhance Akt activity. Moreover, we uncovered that hepatic manganese concentrations fluctuate during fasting and feeding via carbohydrate-dependent transcriptional regulation of the manganese efflux transporter Slc30a10. This dynamic metal–signaling axis provides a mechanistic link between nutrient status and Akt activation, and suggests a molecular explanation for the glucose-lowering effects of manganese observed in humans. Our findings establish manganese as a physiologically regulated cofactor for Akt and position metal bioavailability as a previously unrecognized layer of insulin signaling control.
