## Supplemental Table 3 for "Manganese availability determines insulin sensitivity by enhancing Akt activity"

### Sheet: Sheet1
Supplementary Table 3. RNA-seq pathway analysis using DAVID Bioinformatics tool. All GOTERM_BP_DIRECT with FDR < 0.05. Genes with basemean < 10 and pathways with gene count < 4 were excluded.
Cluster	Term	Fold Enrichment	FDR	Genes
Regulated (up or down) by both insulin and Mn (FDI vs FD padj<0.05 and FDMn vs FD padj<0.05, with both treatments causing the same direction of change and at least one of the treatments log2FC>|0.5|)	cellular response to insulin stimulus	8.25	3.98e-05	INSIG2,IRS1,TAT,PCSK9,GCK,GCLC,CEACAM1,GRB14,TRIB3,LPIN1,PCK1,SGK1,LPIN2,PCK2
	positive regulation of apoptotic process	4.02	8.11e-05	PPP1R15A,HPGD,SRC,GADD45A,F2R,GATA6,AHR,FOSL1,NEURL1A,PLSCR1,BCL2L11,BIN1,DDIT3,JMY,ALDH1A1,LCN2,TXNIP,ID3,NUPR1,BID,PHLDA1,IP6K2,TRP53INP1
	negative regulation of apoptotic process	3.11	8.11e-05	IL1RN,LRP1,CITED2,SRC,TAF9,GATA6,SLC40A1,SMG9,CLN8,HSP90B1,HMGN5,ERBB3,RB1CC1,CTNNA1,RICTOR,SOX9,KIFAP3,PRNP,PLK3,SPHK1,PLAUR,ASNS,GCLC,KITL,CTH,PDCD4,ANGPTL4,NUPR1,SGK1,STK40,BIRC2
	negative regulation of cell population proliferation	3.82	0.000134	PPP1R15A,TGIF1,SPIN4,EIF2AK1,F2R,STAT3,HMGA1,DHCR24,KLF4,WDR77,RUNX1,FOSL1,NEURL1A,CEACAM1,RB1CC1,DLC1,CTH,ULK1,SOX9,NUPR1,KIFAP3,FOXA3,TRP53INP1
	lipid metabolic process	4.18	0.000357	ARSA,IL1RN,DGAT2,MID1IP1,SPHK1,EPHX2,HSD17B13,NR1D2,MSMO1,FMO5,CRKL,MTMR7,ETNPPL,CTH,ANGPTL4,LPIN1,PCK1,LPIN2,PNPLA2
	positive regulation of transcription by RNA polymerase II	2.27	0.000357	CSRNP1,CITED2,DOT1L,TAF9,GATA6,SLC40A1,UBE3A,AHR,ETS1,RELB,ABLIM3,SOX9,E2F4,IKBKG,PCK1,IER5,JUNB,IER2,ZBED4,GABPA,KDM6B,JAG1,IFRD1,STAT3,HMGA1,LMO7,NR1D2,ARID3A,KLF4,KLF15,RUNX1,FOSL1,PLSCR1,TEF,CCPG1,DDIT3,CREBRF,ARHGEF2,LPIN1,LPIN2,ZFP750,ATF3,FOXA3,ATF4
	positive regulation of DNA-templated transcription	2.65	0.000965	RERE,CITED2,TAF9,GATA6,NOLC1,AHR,MLLT3,ETS1,ING3,SERTAD2,SOX9,TRP53INP1,MAP2K3,F2R,STAT3,HMGA1,DYRK1B,NR1D2,KLF4,KLF15,WDR77,RUNX1,MDFIC,DDIT3,ID2,JMY,NUPR1,LPIN1,BIRC2,KDM7A,ATF4
	negative regulation of transcription by RNA polymerase II	2.29	0.00381	PPP1R15A,CITED2,SRC,GATA6,AHR,SOX9,LMCD1,GABPA,TGIF1,CBX7,PRNP,PLK3,ZHX3,GADD45A,HMGA1,NR1D2,KLF4,SORBS3,RUNX1,BIN1,DDIT3,ID2,CREBRF,CRY1,TXNIP,ID3,TRIB3,HBP1,CALR,BCOR,LPIN1,SQSTM1,ZFP750,ATF3,ATF4
	positive regulation of gene expression	2.79	0.00584	PPP1R15A,MYOM1,HSPA8,JAG1,SRC,CITED2,EPHX2,STAT3,KLF4,ETS1,PLSCR1,HMGN5,AGO3,ERBB3,ID2,LCN2,ID3,SOX9,IKBKG,CALR,ZFP750,ATF3,ATF4,TRP53INP1
	cellular response to glucose starvation	9.27	0.00594	SLC7A5,SESN1,SESN2,ASNS,PLIN2,UPP1,GCK,ATF4
	response to starvation	10.81	0.00925	HSPA8,CPS1,DDIT3,PDK4,ULK1,PCK1,PCK2
	negative regulation of DNA-templated transcription	2.53	0.00925	RERE,CITED2,GATA6,AHR,RELB,SOX9,DUSP5,HSPA8,ZHX3,SETDB2,HMGA1,NR1D2,FOXN3,KLF4,RUNX1,GCLC,MDFIC,DDIT3,ID2,PDCD4,CRY1,ID3,TRIB3,CALR,BCOR,ATF3
	response to ethanol	4.96	0.0155	APOBEC1,HSPA8,ARSA,RGS2,TDO2,HPGD,IRS1,TAT,STAT3,ALDH1A1,BIRC2
	positive regulation of cell cycle	9.54	0.0156	FOSL1,BCL2L11,CITED2,CCPG1,ID2,NUPR1,CALR
	regulation of cell population proliferation	4.02	0.0179	APOBEC1,JAG1,ARG1,STAT3,KLF4,ERBB3,CTNNA1,TXNIP,SOX9,E2F4,BID,IER5,JUNB
	cellular response to hydrogen peroxide	6.54	0.0319	KDM6B,TOP2B,HSPA8,SRC,SPHK1,LCN2,CPE,KLF4
	male gonad development	4.89	0.0319	WDR48,BCL2L11,CITED2,KITL,CTNNA1,GATA6,GFRA1,NUPR1,SOX9,CRKL
	glucose homeostasis	4.37	0.0319	PPP1R3G,STAT3,SESN2,HMGA1,CRY1,PDK4,PCK1,FOXA3,GCK,PDK2,ADRA2A
	response to xenobiotic stimulus	3.24	0.0335	APOBEC1,TGIF1,ABCG8,HSPA8,ABCG5,GATA6,MTHFR,AHR,GCLC,CPS1,ALDH1A1,LCN2,TXNIP,CALR,SLC19A1
Regulated (up or down) by insulin, but not Mn (FDI vs FD padj<0.05 and log2FC>|0.5|)	regulation of transcription by RNA polymerase II	2.48	2.22e-07	FOXA1,CCNT2,ONECUT1,FHL2,ARID4A,ZFP955B,ETS2,BACH2,ACTG1,ELK4,SALL1,PPP1R13L,MYC,RUVBL2,ANKRD1,KLF11,TLE1,TSC22D1,PEG3,ZFP217,ARID5A,PROX1,ZFX,KLF16,THAP1,ZFP46,NR5A2,KAT6B,IRF1,IRF6,LCORL,JDP2,RSL1,ZFP623,ZFP825,ZFP747,ZFP707,ZFP948,ZFP947,MLLT6,MNT,PCBP4,DEAF1,MXI1,ZFP740,ZBTB7C,ZBTB17,CDK19,SMAD3,ZBTB10,RRP1B,INHBA,EPOP,SMAD7,NR4A2,NR4A1,NR6A1,BHLHE40,ZFP395,ZFP26,ZFP871,FOXA2
	negative regulation of transcription by RNA polymerase II	2.72	2.95e-06	FOXA1,RSL1,LIN37,WWC1,NKAP,FHL2,ARID4A,ZFP955B,ETS2,PHF21A,BACH2,ELK4,MNT,SALL1,NFIL3,PPP1R13L,SIN3A,DEAF1,MYC,ZMYM5,MXI1,ANKRD1,MLX,APBB2,CIR1,JAZF1,KLF11,SMAD3,TLE1,PEG3,PTCH1,ZFP217,ARID5A,ZBTB10,PROX1,KLF16,THAP1,SMAD7,PER2,NR4A2,NIF3L1,NR6A1,BHLHE40,SNAI2,JDP2,FOXA2
	positive regulation of DNA-templated transcription	2.86	2.87e-05	TRIM12C,CALCOCO1,BLM,SRF,WWC1,KDM8,CREBL2,ACTG1,ING4,SALL1,SERTAD1,NFIL3,DEAF1,MYC,RUVBL2,ATOH8,ANKRD1,INPP5K,BRD8,ACVR1,FZD1,ZBTB17,SMAD3,PTCH1,INHBA,PER2,NR4A2,NR4A1,GM49496,NIF3L1,TFAP4,NR5A2,KAT6B,IRF1,IRF6,ZFP871,FOXA2
	positive regulation of transcription by RNA polymerase II	2.33	3.54e-05	FOXA1,CALCOCO1,CCNT2,ONECUT1,CHD6,ARID4A,ETS2,ELK4,SALL1,MYC,RUVBL2,MLX,CIR1,CCN1,KDM6A,ACVR1,TSC22D1,PEG3,ARID5A,PROX1,ZFX,NR5A2,KAT6B,IRF1,IRF6,PLPP3,SRF,PIK3R1,ADRB2,MLLT6,SERTAD1,DEAF1,ATOH8,ZFP142,APBB2,BRD8,ZBTB7C,FZD1,ZBTB17,SMAD3,RRP1B,INHBA,NR4A2,SETX,NR4A1,TFAP4,NR6A1,TTC5,ZFP395,FOXA2
	negative regulation of cell population proliferation	3.59	0.000142	ZBTB17,KLF11,CDKN1B,BTG1,SMAD3,PTCH1,SRF,WWC1,ADM,INHBA,PROX1,THBS1,ATG13,ING4,MTBP,CDH5,TFAP4,RPS6KA2,NOX4,IRF6,EEF1E1,SH2B3,HSPA1B,ZBTB7C
	negative regulation of DNA-templated transcription	2.81	0.000204	RSL1,CDKN1B,KDM8,NKAP,ARID4A,ZFP948,CIART,ELK4,ING4,SALL1,NFIL3,SIN3A,DEAF1,RUVBL2,ATOH8,MLX,INPP5K,CIR1,FZD1,CASP8AP2,KLF11,TLE1,PTCH1,ZFP217,MUP18,PROX1,PER2,TFAP4,RIOX1,KAT6B,IRF1,BHLHE40
	negative regulation of endothelial cell apoptotic process	14.34	0.000357	FGB,FGA,CDH5,TERT,SERPINE1,TNFAIP3,ICAM1,FGF21
	regulation of DNA-templated transcription	2	0.00143	FOXA1,LIN54,WWC1,ARID4A,ZFP955B,ETS2,BACH2,ELK4,ING4,PPP1R13L,SIN3A,MYC,RUVBL2,TLE1,ZFP217,PROX1,ZFX,THAP1,NIF3L1,ZFP46,NR5A2,KAT6B,IRF1,IRF6,JDP2,RSL1,ZFP825,ZFP747,SRF,ZFP707,ZFP948,CREBL2,ZFP947,MLLT6,MNT,NFIL3,MXI1,ZFP142,APBB2,SMAD3,UTP4,SMAD7,NR4A2,NR4A1,NR6A1,BHLHE40,SNAI2,ZFP26,ZFP871,FOXA2
	positive regulation of apoptotic process	3.31	0.00175	FOXA1,KLF11,CDK19,TSC22D1,TNFRSF12A,ADM,ADRB2,RRP1B,GRAMD4,ING4,NR4A1,TFAP4,IRF1,RPS6KA2,ANKRD1,PMAIP1,NOX4,APBB2,CCN1,EEF1E1,NSMAF
	apoptotic process	2.8	0.00294	RALB,PFKFB3,TNFAIP3,SHB,KRT20,THBS1,GRAMD4,MALT1,ING4,PPP1R13L,ZFP385B,PEG10,PMAIP1,RELT,KLF11,SMAD3,TNFRSF12A,PEG3,SIAH2,DIO3,RRP1B,NR4A1,PDCL3,IRF1,DDIT4
	positive regulation of cell migration	3.59	0.00509	ACVR1,SMAD3,ONECUT1,FAM107A,LAMC2,PIK3R1,THBS1,F3,ACTG1,CDH5,CLDN4,GCNT2,SNAI2,ITGA5,CCN1,BCAR1,HBEGF
	regulation of cell cycle	3.77	0.00979	FOXA1,CDK19,CDKN1B,TXLNG,ACTG1,PER2,ING4,RASSF1,MNT,CCND2,MSH2,SIN3A,IRF1,RUVBL2,BRD8
	positive regulation of angiogenesis	4.54	0.0129	PDCL3,CDH5,BTG1,TERT,ADM2,SERPINE1,ADM,THBS1,F3,SASH1,HK2,PGF
	negative regulation of extrinsic apoptotic signaling pathway via death domain receptors	12.55	0.0163	FGB,FGA,ITPRIP,SERPINE1,TNFAIP3,ICAM1
	positive regulation of gene expression	2.41	0.0393	SEC16B,CALCOCO1,SMAD3,TLE1,SERPINE1,SETD1A,MUP18,INHBA,PIK3R1,LRRC32,F3,ACTG1,PDCL3,ACTA1,CDH5,ACTC1,NFIL3,ADM2,MYC,RPS6KA2,CCN2,HSPA1B,KDM6A
	rRNA processing	4.58	0.0498	PDCD11,DDX56,NOP2,GAR1,PPAN,ESF1,RRP1B,MRM1,RRP9,MRM3
Regulated (up or down) by Mn, but not insulin (FDMn vs FD padj<0.05 and log2FC>|0.5|)	double-strand break repair via break-induced replication	31.14	4.5e-06	MUS81,MCM7,GINS4,MCM3,MCM4,MCM5,MCM6,MCM2
	premeiotic DNA replication	46.7	4.1e-05	MCM7,MCM3,MCM4,MCM5,MCM6,MCM2
	DNA replication initiation	12.57	0.0157	ORC5,MCM7,MCM3,MCM4,MCM5,MCM6,MCM2
	adhesion of symbiont to host	25.95	0.019	GBP6,GBP7,GBP2,NECTIN2,GBP3
	acyl-CoA metabolic process	9.34	0.0416	GCDH,ACSM3,GPAM,ACNAT2,ACOT6,BAAT,ACOT5
	response to hypoxia	3.48	0.0416	CHRNB2,TGFB2,VCAM1,TFRC,CAV1,ITGA2,PLOD2,ABAT,ATP1B1,DPP4,PDLIM1,CD24A,HMOX1,ANG,PLEKHN1,ABCG2
	regulation of apoptotic process	3.21	0.0416	HRK,CARD10,TGFB2,RTKN,NOTCH1,DAPK1,GLS2,ANK2,IRAK3,AGT,ACTA2,CREB3,FGFR2,BCL2L14,FGFR1,BIRC3,BOK
