## Supplemental Table 6 for "Manganese availability determines insulin sensitivity by enhancing Akt activity"

### Sheet: Sheet1
Supplemental Table 6. Phosphosite set analysis by Kinase substrates and Phosphatase substrates. Kinases and phosphatase pathways with p value < 0.1 listed here.
Cluster	Kinase	Normalized Enrichment Score. Positive value = increased kinase activity	p value	padj	q value	Phosphosites, listed by Uniprot ID
MnIns_Additive	MTOR	1.84829	0.00528611	0.0581472	0.0445146	Q60876_S64/Q3TC46_T194/Q3UMB5_S416/E9Q7G0_S1974/Q60876_T36/P70445_T37/P42227_S727/P42128_S427/Q6ZQ58_S743
	AKT1	1.71883	0.0160204	0.0587415	0.0449696	Q9WVH4_T32/Q9WV60_S9/Q61037_S939/Q3V117_S455/P47809_S78
	ERK1	1.61323	0.0116394	0.0587415	0.0449696	Q9CT10_S58/P70671_S171/Q8VI36_S83
	PDK1	1.39555	0.0842697	0.231742	0.17741	P18654_T577/Q9Z2A0_S244
Ins_vs_Mock	AKT1	2.37269	1.10538e-09	2.54238e-08	2.21077e-08	Q9WVH4_T32/Q9WV60_S9/Q2NL51_S21/Q61037_S939/P47809_S78/Q3V117_S455/Q61337_S136/Q9QYG0_T348
	MTOR	1.97873	0.000353309	0.00406305	0.00353309	P70445_T37/Q60876_S64/Q3TC46_T194/Q3UMB5_S416/P42128_S427/P81122_S616/Q6ZQ58_S743
	ERK2	1.81579	0.00147573	0.011314	0.00983822	P70459_T529/F6ZDS4_T2184/F6ZDS4_S2223/F6ZDS4_T2205/P63085_Y185/Q99K01-4_T691/Q80YV2_S353/Q6PDH0-2_S463/Q60749_S58/Q9WVB0-2_T118/Q01279_T695/P42225_S727/O88487_S81/E9Q616_S217
	MEK1	1.53071	0.0182854	0.105141	0.0914272	P63085_Y185/Q63844_Y205
	PIM3	1.46229	0.0540541	0.248649	0.216216	Q61337_S136
	ERK1	1.38207	0.0909091	0.296212	0.257576	Q9CT10_S58/Q8VI36_S83/P42225_S727/P70671_S171/P49138_T320/P31938_T386
	PDK1	1.36451	0.0929293	0.296212	0.257576	P18654_T577/P18654_S227/Q9Z2A0_S244
Mn_vs_Mock	MTOR	1.37675	0.0789826	0.81786	0.81786	Q3UMB5_S416/E9Q7G0_S1974/P42128_S427/Q6ZQ58_S751/Q60876_S64/Q3TC46_T194/Q6ZQ58_S743/P81122_S616
Cluster	Phosphatase	Normalized Enrichment Score. Positive value = increased phosphatase activity	p value	padj	q value	Phosphosites, listed by Uniprot ID
MnIns_Additive	PTPRK	1.64501	0.030792	0.231987	0.202334	Q02248_S552/Q01279_S993/Q02248_S191
	PTPRU	1.64501	0.030792	0.231987	0.202334	Q02248_S552/Q01279_S993/Q02248_S191
	PTP4A3	1.62776	0.0178565	0.231987	0.202334	Q61140-2_S643/P11679_S336/Q61140-2_Y391
	PTEN	-1.55672	0.0257703	0.231987	0.202334	P98083_Y423/P98083_S139
	PTPN14	1.53819	0.0397692	0.231987	0.202334	Q02248_S552/Q02248_S191/Q02248_S675
	PTPRF	1.53819	0.0397692	0.231987	0.202334	Q02248_S552/Q02248_S191/Q02248_S675
	PPM1A	-1.55394	0.0587248	0.293624	0.256093	O35625_S485/P47809_S255/P97377_T160/Q8CIN4_S58/Q8CIN4_S152/Q8CIN4_S20/Q8CIN4_S109/P47809_S78/P47809_S88/Q8CIN4_S197/Q8CIN4_S19
	ACP1	1.487	0.0674157	0.294944	0.257244	Q02248_S552/Q01279_S993/Q02248_S191
Ins_vs_Mock	PTP4A3	2.59451	1.0777e-08	5.71181e-07	4.3108e-07	P11679_S13/P11679_S130/P11679_S36/P11679_S47/P11679_S336/P11679_S24/P11679_S416/P11679_S489/P11679_S43/P11679_S259/P11679_S80/P11679_Y443
	PTPN11	-1.90427	0.000291646	0.00772862	0.00583292	Q8VI36_S340/P42225_S727/Q8VI36_S83/Q8VI36_S137/Q01279_T695/Q8VI36_S226/Q8VI36_S119/Q8VI36_Y31/Q8VI36_S244/Q9QYY0_S420/Q01279_S1166/Q9QYY0_S552/P35569_S887/Q01279_S1070
	DUPD1	-1.71831	0.00174483	0.023119	0.0174483	P47811-3_T180/Q63844_Y205/P63085_Y185
	PTPN7	-1.71831	0.00174483	0.023119	0.0174483	P47811-3_T180/Q63844_Y205/P63085_Y185
	PTPN2	-1.63845	0.016663	0.11032	0.0832604	P42227_S727/Q91YD9_S426/P98083_Y423/P42225_S727/Q01279_T695/Q01279_S1166/Q01279_S1070/P98083_S139
	DUSP3	-1.62775	0.017622	0.11032	0.0832604	Q01279_S1028/Q9WTU6-4_T183/Q01279_S1041/Q01279_T695/Q63844_Y205/P63085_Y185/Q01279_S1166/Q01279_S1070
	DUSP1	-1.58899	0.0228532	0.11032	0.0832604	Q9WTU6-4_T183/Q63844_Y205/P63085_Y185
	DUSP9	-1.58899	0.0228532	0.11032	0.0832604	Q9WTU6-4_T183/Q63844_Y205/P63085_Y185
	PPM1A	-1.56263	0.0228966	0.11032	0.0832604	P97377_T160/Q7TT50_S1645/O35625_S485/Q8CIN4_S58/Q8CIN4_S197/Q8CIN4_S109/Q8CIN4_S19/Q8CIN4_S152/Q8CIN4_S20/P47809_S78
	DUSP5	-1.52473	0.0126175	0.11032	0.0832604	Q63844_Y205/P63085_Y185
	DUSP2	-1.50117	0.0188427	0.11032	0.0832604	P47811-3_T180/P63085_Y185
	PPM1D	-1.5086	0.0274931	0.112087	0.0845941	P47811-3_T180/P18654_S227/P18654_T577
	PPP2CA	1.44235	0.0254897	0.112087	0.0845941	P11679_S13/P11679_S130/P11679_S36/P11679_S47/P11679_S336/P11679_S24/P11679_S416/P11679_S489/P11679_S43/P11679_S259/Q04207_S338/P11679_S80/Q8BSK8_S447/P11679_Y443
	CDC25A	-1.54155	0.0325269	0.123138	0.092934	Q01279_T695/Q63844_Y205/P63085_Y185/Q01279_S1166/Q01279_S1070
	PPP2CB	1.40991	0.0402332	0.142157	0.107288	P11679_S13/P11679_S130/P11679_S36/P11679_S47/P11679_S336/P11679_S24/P11679_S416/P11679_S489/P11679_S43/P11679_S259/P11679_S80/Q8BSK8_S447/P11679_Y443
	ALPL	-1.45837	0.0615672	0.191945	0.144864	Q61337_S112/Q61337_S136
	PTPN1	-1.43063	0.0614934	0.191945	0.144864	Q9QYY0_S420/Q8JZR2_S125/Q01279_S1166/Q9QYY0_S552/P35569_S887/Q01279_S1070/Q9WV60_S9
	PHLPP1	-1.44017	0.0814159	0.215752	0.162832	Q60823_S474/Q9JI11_S418/Q60823_T309
	PHLPP2	-1.44017	0.0814159	0.215752	0.162832	Q60823_S474/Q9JI11_S418/Q60823_T309
	DUSP4	-1.43533	0.0802239	0.215752	0.162832	Q9WTU6-4_T183/Q63844_Y205/P63085_Y185
	PTPRE	-1.40521	0.0932836	0.23543	0.177683	Q63844_Y205/P63085_Y185
Mn_vs_Mock	PTPRM	-2.06856	1.81528e-05	0.000962097	0.000802544	P30999_S352/P30999_S346/P30999_T201/P30999_S244/P30999_S320/P30999_T916/P30999_T59/P30999_T177/P30999_S230/P30999_S269/P30999_S252/P30999_S268
	PTPRT	-1.94786	0.000129193	0.00342362	0.00285585	P30999_S352/Q8VI36_S340/Q8VI36_S83/Q8VI36_S261/P30999_S346/P30999_T201/P30999_S244/P30999_S320/P30999_T916/P30999_T59/P30999_T177/P30999_S230/P30999_S269/P30999_S252/P30999_S268
	PTPN6	-1.82571	0.000549611	0.0097098	0.00809954	P30999_S346/P30999_T201/Q01279_S1166/P30999_S244/P30999_S320/P30999_T916/P30999_T59/P30999_T177/P30999_S230/P30999_S269/P30999_S252/P30999_S268
	PPP5C	2.20241	0.000957252	0.0126836	0.0105802	O35099_S1040/P06537-2_T271/P06537-2_S220/Q61337_S170/Q61337_S155/P06537-2_T159
	PHLPP1	-1.62709	0.00604304	0.0533802	0.0445277	Q60823_T451/Q9JI11_S418
	PHLPP2	-1.62709	0.00604304	0.0533802	0.0445277	Q60823_T451/Q9JI11_S418
	PTPRK	1.80285	0.0169063	0.112004	0.0934295	Q02248_S675/Q01279_S1028/Q01279_S993/Q01279_S1041/Q01279_T695/Q02248_S191/Q02248_S552
	PTPRU	1.80285	0.0169063	0.112004	0.0934295	Q02248_S675/Q01279_S1028/Q01279_S993/Q01279_S1041/Q01279_T695/Q02248_S191/Q02248_S552
	PTPRJ	-1.53586	0.023681	0.139455	0.116328	P30999_S346/P30999_T201/Q01279_S1166/P30999_S244/P30999_S320/P30999_T916/P30999_T59/P30999_T177/P30999_S230/P30999_S269/P30999_S252/P30999_S268
	PTPN14	1.52861	0.0384263	0.185145	0.154441	Q02248_S675/Q02248_S191/Q02248_S552
	CDC14A	-1.47949	0.0379363	0.185145	0.154441	Q80XC3-2_S417/Q80XC3-2_S688/Q80XC3-2_S654
	PTEN	-1.42537	0.0629032	0.277823	0.231749	P98083_Y423/P98083_S139/P34152-2_T606
	ALPL	1.50211	0.091623	0.37354	0.311593	Q61337_S170/Q61337_S155/Q61337_S112/Q61337_S136
